# Forecasting of phenotypic and genetic outcomes of experimental evolution in *Pseudomonas protegens*

**DOI:** 10.1101/342261

**Authors:** Jennifer T. Pentz, Peter A. Lind

## Abstract

Experimental evolution with microbes is often highly repeatable under identical conditions, suggesting the possibility to predict short-term evolution. However, it is not clear to what degree evolutionary forecasts can be extended to related species in non-identical environments, which would allow testing of general predictive models and fundamental biological assumptions. To develop an extended model system for evolutionary forecasting, we used previous data and models of the genotype-to-phenotype map from the wrinkly spreader system in *Pseudomonas fluorescens* SBW25 to make predictions of evolutionary outcomes on different biological levels for *Pseudomonas protegens* Pf-5. In addition to sequence divergence (78% amino acid and 81% nucleotide identity) for the genes targeted by mutations, these species also differ in the inability of Pf-5 to make cellulose, which is the main structural basis for the adaptive phenotype in SBW25. The experimental conditions were also changed compared to the SBW25 system to test the robustness of forecasts to environmental variation. Forty-three mutants with increased ability to colonize the air-liquid interface were isolated, and the majority had reduced motility and was partly dependent on the *pel* exopolysaccharide as a structural component. Most (38/43) mutations are expected to disrupt negative regulation of the same three diguanylate cyclases as in SBW25, with a smaller number of mutations in promoter regions, including that of an uncharacterized polysaccharide operon. A mathematical model developed for SBW25 predicted the order of the three main pathways and the genes targeted by mutations, but differences in fitness between mutants and mutational biases also appear to influence outcomes. Mutated regions in proteins could be predicted in most cases (16/22), but parallelism at the nucleotide level was low and mutational hot spots were not conserved. This study demonstrates the potential of short-term evolutionary forecasting in experimental populations and provides testable predictions for evolutionary outcomes in other *Pseudomonas* species.

**Author Summary:** Biological evolution is often repeatable in the short-term suggesting the possibility of forecasting and controlling evolutionary outcomes. In addition to its fundamental importance for biology, evolutionary processes are at the core of several major societal problems, including infectious diseases, cancer and adaptation to climate change. Experimental evolution allows study of evolutionary processes in real time and seems like an ideal way to test the predictability of evolution and our ability to make forecasts. However, lack of model systems where forecasts can be extended to other species evolving under different conditions has prevented studies that first predict evolutionary outcomes followed by direct testing. We showed that a well-characterized bacterial experimental evolution system, based on biofilm formation by *Pseudomonas fluorescens* at the surface of static growth tubes, can be extended to the related species *Pseudomonas protegens*. We tested evolutionary forecasts experimentally and showed that mutations mainly appear in the predicted genes resulting in similar phenotypes. We also identified factors that we cannot yet predict, such as variation in mutation rates and differences in fitness. Finally, we make forecasts for other *Pseudomonas* species to be tested in future experiments.
