## Supplementary material for "Forecasting of phenotypic and genetic outcomes of experimental evolution in *Pseudomonas protegens*": S1 Table Sequence identity

### Sheet: Sheet1
S1 Table. Sequence identity with P. fluorescens SBW25
Amino acid identity with P. fluorescens SBW25							Nucleotide identity with P. fluorescens SBW25
	Ppro	Psyr	Psav	Pput	Pae	Pstu		Ppro	Psyr	Psav	Pput	Pae	Pstu
WspA	0.8426	0.7667	0.7685	0.7519	0.6974		wspA	0.817853	0.733721	0.733923	0.765634	0.730094
WspE	0.8518	0.7525	0.744	0.7717	0.7117		wspE	0.8013	0.7317	0.7279	0.7576	0.7418
WspF	0.875	0.8125	0.8214	0.8427	0.7552		wspF	0.8243	0.771	0.7616	0.7749	0.7237
WspR	0.9189	0.8413	0.8413	0.8234	0.7156		wspR	0.839	0.7889	0.7864	0.7866	0.7187
AwsX	0.7358			0.6526	0.4842		awsX	0.7508			0.7159	0.6367
AwsR	0.7643			0.6619	0.6		awsR	0.7732			0.7223	0.6877
AwsO	0.7636			0.6606	0.5301		awsO	0.7865			0.7252	0.6496
MwsR	0.8277	0.6929		0.7157	0.5372		mwsR	0.7526	0.6713		0.6692	0.5989
PFLU0085	0.6804	0.6125	0.5963	0.617	0.5247	0.4927	PFLU0085	0.7141	0.6758	0.6847	0.6771	0.6592	0.6377
Average amino acid identity	0.806678	0.7464	0.7543	0.721944	0.617344	0.4927	Average nucleotide identity	0.784406	0.728737	0.738905	0.732715	0.682933	0.6377
