## Supplementary material for "Forecasting of phenotypic and genetic outcomes of experimental evolution in *Pseudomonas protegens*": S2 Table Mutations

### Sheet: Sheet1
S2 Table. Mutations found after experimental evolution
Genome position CP000076.1	Type	Change	Gene position	Gene locus	Gene symbol	Effect	Mutation found in SBW25	Predicted in Figure 2
859290	Transition	g->a	-129	PFL_0740	recC	rrfB terminator/recCBD promoter upstream awsXRO	No	No
859290	Transition	g->a	-129	PFL_0740	recC	rrfB terminator/recCBD promoter upstream awsXRO	No	No
868744	Transversion	c->a	101	PFL_0743	awsX, yfiR	S34Y	No	Yes
868932	Transversion	t->g	289	PFL_0743	awsX, yfiR	Y97D	No	Yes
869088	Transversion	t->g	445	PFL_0743	awsX, yfiR	C149G	No	Yes
869281	Transversion	t->g	638	PFL_0743	awsX, yfiR	V213G	No	Yes
869281	Transversion	t->g	638	PFL_0743	awsX, yfiR	V213G	No	Yes
869281	Transversion	t->g	638	PFL_0743	awsX, yfiR	V213G	No	Yes
868832-868840	Deletion	Deletion 9 bp	189-197	PFL_0743	awsX, yfiR	Deletion F63-L65	No	Yes
868832-868840	Deletion	Deletion 9 bp	189-197	PFL_0743	awsX, yfiR	Deletion F63-L65	No	Yes
869040-869072	Deletion	Deletion 33 bp	397-429	PFL_0743	awsX, yfiR	Deletion V133-P143	No	Yes
869913	Transition	c->t	581	PFL_0744	awsR, yfiN	A194V	Yes	Yes
869994	Transition	a->g	662	PFL_0744	awsR, yfiN	D221G	D->A	Yes
870002	Transition	c->t	670	PFL_0744	awsR, yfiN	L226F	No	Yes
1301093	Transition	c->t	1982	PFL_1133	wspE	S661L	Yes	Yes
1302246	Transition	g->a	808	PFL_1134	wpsF	G270R	Yes	No (274 predicted)
1302250	Transversion	t->g	812	PFL_1134	wspF	V271G	No	No (274 predicted)
1302250	Transversion	t->g	812	PFL_1134	wspF	V271G	No	No (274 predicted)
1302250	Transversion	t->g	812	PFL_1134	wspF	V271G	No	No (274 predicted)
1302250	Transversion	t->g	812	PFL_1134	wspF	V271G	No	No (274 predicted)
1302250	Transversion	t->g	812	PFL_1134	wspF	V271G	No	No (274 predicted)
1302250	Transversion	t->g	812	PFL_1134	wspF	V271G	No	No (274 predicted)
1302250	Transversion	t->g	812	PFL_1134	wspF	V271G	No	No (274 predicted)
1302250	Transversion	t->g	812	PFL_1134	wspF	V271G	No	No (274 predicted)
1302250	Transversion	t->g	812	PFL_1134	wspF	V271G	No	No (274 predicted)
1302250	Transversion	t->g	812	PFL_1134	wspF	V271G	No	No (274 predicted)
1302250	Transversion	t->g	812	PFL_1134	wspF	V271G	No	No (274 predicted)
1302327	Transition	c->a	889	PFL_1134	wspF	Q297K	Q->R	Yes
1302327	Transition	c->a	889	PFL_1134	wspF	Q297K	Q->R	Yes
1301579-1301593	Duplication	Duplication 15 bp	141-155	PFL_1134	wspF	Duplication L51-I55	Del L51-I55	Yes
3548383	Transition	c->t	-98	PFL_3078		PFL_3078-PFL_3093 promoter		No
3548383	Transition	c->t	-98	PFL_3078		PFL_3078-PFL_3093 promoter		No
3548385	Transition	c->t	-96	PFL_3078		PFL_3078-PFL_3093 promoter		No
6114402	Transversion	a->t	2237	PFL_5345	mwsR, morA	Q746L	No	No
6114696	Transition	a->g	2531	PFL_5345	mwsR, morA	H844R	No	No (843 predicted)
6114940	Transition	g->a	2775	PFL_5345	mwsR, morA	M925I	Yes	Yes
6115236	Transversion	t->a	3071	PFL_5345	mwsR, morA	L1024Q	No	Yes
6115406	Transition	g->a	3241	PFL_5345	mwsR, morA	E1081K	Yes	Yes
6115406	Transition	g->a	3241	PFL_5345	mwsR, morA	E1081K	Yes	Yes
6115406	Transition	g->a	3241	PFL_5345	mwsR, morA	E1081K	Yes	Yes
6115406	Transition	g->a	3241	PFL_5345	mwsR, morA	E1081K	Yes	Yes
6115415	Transition	g->a	3250	PFL_5345	mwsR, morA	G1084R	G->S	Yes
6115107-6115130	Duplication	Duplication 24 bp	2942-2965	PFL_5345	mwsR, morA	P981-S988	No	No
Δwsp Δaws Δmws
86862-86873	Deletion	Deletion 12 bp	1389-1400	PFL_0087		S463R, deletion N464-Q466
86876-86893	Deletion	Deletion 18 bp	1403-1420	PFL_0087		Deletion D470-S475
86949-86978	Deletion	Deletion 30 bp	1476-1505	PFL_0087		Deletion Q494-L503
86949-86978	Deletion	Deletion 30 bp	1476-1505	PFL_0087		Deletion Q494-L503
86972-87172	Duplication	Duplication 201 bp	1499-1699	PFL_0087		Insertion 67 aa
87014-87199	Duplication	Duplication 185 bp	1541-1726	PFL_0087		Duplication E544-P571
