## Supplementary material for "Forecasting of phenotypic and genetic outcomes of experimental evolution in *Pseudomonas protegens*": S3 Table Fitness

### Sheet: Sheet1
S3 Table. Fitness data
Competition
WT	-0.229754	-0.20713	-0.196062	-0.175328
WspF V271G (reference s = 0)	0.0332578	-0.0209189	-0.010606	-0.0294473	-0.0141665	0.0271795	-0.0147459	0.0101366
WspF Q297K	0.0153774	0.017362	-0.00941495	-0.0103468
WspE S661L	-0.0082769	0.00143558	0.001947	0.0499615
AwsX ΔV133-P143	-0.0299429	-0.0820777	-0.0878076	-0.0582319
AwsR A194V	-0.113344	-0.0790625	0.00778928	-0.0200469
Promoter AwsXRO	0.040855	0.00920007	0.0335673	0.0387468
MwsR M925I	-0.00558435	-0.00657846	-0.0107214	0.00325774
MwsR E1081K	0.0848373	0.0722437	0.0355661	0.0500518
PFL_3078 Promoter	-0.0662902	-0.146087	-0.0884066	-0.102223
PFL_0087 D470-S475	-0.0548963	-0.0560068	-0.068922	-0.0889856
PFL_0087 Q494-L503	-0.0562056	-0.0496786	-0.0304782	-0.0263428
WspA del T293-E299	-0.144881	-0.0679056	-0.0617328	-0.0491158
Δpel WspF V271G	-0.170637	-0.177364	-0.206011	-0.174363
Δpel WspF Q297K	-0.0410704	-0.114026	-0.103718	-0.0686134
Δpel AwsX del V133-P143	-0.170612	-0.104414	-0.200255	-0.150702
Δpel MwsR E1081K	-0.0421126	-0.0252138	-0.111979	-0.0715429
Δpel PFL_0087 D470-S475	-0.178706	-0.254878	-0.179387	-0.237411
Invasion
WT (reference s = 0)	0.00336066	0.00191449	-0.00527515	0.0120382	0.0130284	0.00986636	-0.0389383	0.021382	-0.0173767
WspF V271G	0.363162	0.330057	0.303222	0.317778	0.319252	0.340282
WspF Q297K	0.362494	0.224916	0.347478	0.330668	0.269351	0.281818
WspE S661L	0.333835	0.349177	0.376533	0.362479	0.335318	0.390596
AwsX del V133-P143	0.299709	0.219243	0.358124	0.222998	0.271279	0.261343
AwsR A194V	0.308359	0.351248	0.280375	0.262323	0.292112	0.261682
Promoter AwsXRO	0.411798	0.526114	0.475871	0.348122	0.335742	0.375544
MwsR M925I	0.391972	0.393907	0.432491	0.345634	0.341101	0.373261
MwsR E1081K	0.32216	0.419854	0.357064	0.326417	0.320621	0.283099
PFL_3078 Promoter	0.313052	0.351204	0.320049	0.320644	0.334367	0.326256
PFL_0087 D470-S475	0.390252	0.406582	0.433227	0.393463	0.417193	0.428632
PFL_0087 Q494-L503	0.428401	0.377704	0.383035	0.418844	0.452734	0.433463
WspA del T293-E299	0.435071	0.438723	0.440146	0.444095	0.429449	0.415513
Δpel WspF V271G	0.211984	0.252719	0.227232	0.198624	0.19656	0.200696
Δpel WspF Q297K	0.210458	0.162438	0.173089	0.175962	0.211544	0.222519
Δpel AwsX del V133-P143	0.310574	0.221844	0.183762	0.202054	0.203015	0.178181
Δpel MwsR E1081K	0.22538	0.208678	0.248232	0.204153	0.184556	0.205305
Δpel PFL_0087 D470-S475	0.222927	0.244165	0.20627	0.222143	0.258941	0.256957
