## Supplementary material for "Forecasting of phenotypic and genetic outcomes of experimental evolution in *Pseudomonas protegens*": S5 Table Primers

### Sheet: Sheet1
S5 Table. Oligonucleotide primers used for PCR, sequencing and genetic reconstructions
Cloning
pEX18Gm_MCS_F	tgttgtgtggaattgtgag
pEX18Gm_MCS_R	ctgcaaggcgattaagttg
wsp operon
PFL_1133_EcoRI_F	agttgctggcggagaaaac
WspE_1550F	ttcccgctggcccatatcga
WspE_2119F	atcaccgacatcgacatgc
WspE_2213F	gtcctacaaggaccgtga
WspF_154R	caccggcatgatcaggtccat
WspR_70R	gcttcgccgatcatggcctg
WspR_398F	tggtggcgcgcattcgcta
WspR_553R	ccactccagctccaggta
WspR_620R	gtaggtcttgaagtagtcg
PFL_1128_F_EcoRI	tagGAATTCcaagaaggcccgcaagtac
PFL_1128_UR_SOE	cgtatcctgctagattccgaatgagtcagtcctcgaggccat
PFL_1135_DF_SOE	cattcggaatctagcaggatacggagtaaccgcctcagcttc
PFL_1136_F_SalI	catGTCGACgaatcactgattcacggcag
aws operon
RecC_F_HindIII	tagaagcttctgataccgcccaagagttc
RecC_R_KpnI	catggtaccccagtcggctcgatatacct
recD_F_EcoRI	acggaattcccactacctgaatgtactg
PFL_0743_R_SOE	cgttagaaatcggctaggcttcagagaaaggccggaaacatg
PFL_0743-SalI_F	tgtgtgctgtcgaccattc
awsR_182R	agctgatggagcgggcgatca
awsR_677F	cgacttcaacgccctgct
PFL_0745_F_SOE	tgaagcctagccgatttctaacgatcgtggtgatcgccgact
awsO_DR	ttacatccgcgaggtgac
PFL_0746_F_HindIII	tgcaagcttcttcttcatcaccccgcaa
mwsR
PFL_5345_UF_EcoRI	actgaattcatggcttccagcttggcct
PFL_5345_UR_SOE	cagtcgattacgtactatagcaggctgtgatcctgcggtttg
mwsR_HindIII_F	gttaagcttagacccagctgttcctgttc
mwsR_2144F	gccgcgacatcagccagca
PFL_5345_SeqF	gaaaaggacctgcgcatg
PFL_5345_SeqR	gaactgcttgaggtagttc
mwsR_3599R	gaaggtgcggtcgatcttca
mwsR_SalI_R	aggccgtcgacgaaggtgc
PFL_5345_DF_SOE	ctgctatagtacgtaatcgactgcatcccctgcttgcgtaat
PFL_5346_R_HindIII	gtcaagctttcagcgatttcgcggaaac
PFL_0087
PFL_0087_KpnI_F	catggtaccgaagccgttgcgacgaatc
PFL_0087_seqF	aagcaaccatttcgcctgt
PFL_0087_seqR	tgccatgttgttgccattg
PFL_0087_HindIII_R	tagaagcttggctcctcaaccagcttc
PFL_3078-3093
PFL_3077_KpnI_F	catggtaccgcgaaagtcccggttgaag
PFL_3078_HindIII_R	tagaagcttgttggccatctcgttcatg
pelABCDEFG
PFL_2971_F_EcoRI	ctggaattcagcgagtactacctggactt
PFL_2972_DelCh	caaggccaatgcggtaaaca
PFL_2972_UR_SOE	attgggccctctatgtcgacatcaactcactcttcagtagatcaatct
PFL_2978_DF_SOE	gatgtcgacatagagggcccaatttgaggagcatcggcaagc
PFL_2979_R_HindIII	agtgcccaagagcagaagc
