## Supplementary material for "Forecasting of phenotypic and genetic outcomes of experimental evolution in *Pseudomonas protegens*": S6 Table Accession numbers

### Sheet: Sheet1
S6 Table. Accession numbers	16S-rRNA	gyrB	rpoB	rpoD
P. aeruginosa LESB58	FM209186.1	WP_003097268.1	WP_003093746.1	WP_003085035.1
P. aeruginosa PA7	NC_009656.1	ABR81251.1	ABR81670.1	WP_012074163.1
P. aeruginosa PA14	NC_008463.1	ABJ14960.1	ABJ13541.1	ABJ15540.1
P. aeruginosa PAO1	NC_002516.2	AAG03394.1	AAG07658.1	AAG03965.1
P. chlororaphis PA23	EY04_03030	WP_007924471.1	WP_038635595.1	AIC23430.1
P. fluorescens SBW25	AM181176.4	CAY46289.1	CAY52777.1	CAY52873.1
P. fluorescens SS101	NZ_CM001513	WP_003187253.1	WP_003194655.1	WP_003194751.1
P. protegens Pf-5	NC_004129	AAY95422.1	AAY94794.1	AAY94856.1
P. putida F1	NC_009512	WP_003253152.1	ABQ76650.1	ABQ76591.1
P. putida KT2440	AE015451.2	WP_003253152.1	WP_003255495.1	WP_003255578.1
P. savastanoi pv. phaseolicoli 1448A	CP000058.1	AAZ34879.1	AAZ37001.1	WP_011167595.1
P. stutzeri A1501	AF143245.1	ABP77712.1	WP_011911981.1	ABP78417.1
P. stutzeri ATCC	AY905607.1	AEJ03285.1	AEJ03944.1	YP_004712977.1
P. syringae pv. syringae B728A	CP000075.1	AAY35078.1	YP_237623.1	AAY39671.1
P. syringae pv. tomato DC3000	AE016853.1	AAO53561.1	AAO54161.1	AAO54079.1
E. coli K12	CP047127.1	QHB67200.1	QHB66953.1	QHB67794.1
